# The B-type cyclin Clb4 prevents meiosis I sister centromere separation in budding yeast

**DOI:** 10.1101/2024.12.18.629243

**Authors:** Gal Lumbroso, Gisela Cairo, Soni Lacefield, Andrew W. Murray

**Affiliations:** Department of Molecular and Cellular Biology, Harvard University, Cambridge MA, USA; Department of Biochemistry and Cell Biology, the Geisel School of Medicine at Dartmouth, Hanover NH, USA

## Abstract

In meiosis, one round of DNA replication followed by two rounds of chromosome segregation halves the ploidy of the original cell. Accurate chromosome segregation in meiosis I depends on recombination between homologous chromosomes. Sister centromeres attach to the same spindle pole in this division and only segregate in meiosis II. We used budding yeast to select for mutations that produced viable spores in the absence of recombination. The most frequent mutations inactivated *CLB4*, which encodes one of four B-type cyclins. In two wild yeast isolates, Y55 and SK1, but not the W303 laboratory strain, deleting *CLB4* causes premature sister centromere separation and segregation in meiosis I and frequent termination of meiosis after a single division, demonstrating a novel role for Clb4 in meiotic chromosome dynamics and meiotic progression. This role depends on the genetic background since meiosis in W303 is largely independent of *CLB4*.
