## Supplemental File 1 for "The B-type cyclin Clb4 prevents meiosis I sister centromere separation in budding yeast"

### Sheet: Sheet1
Strain	Background	Mating Type	Genotype	Lab Origin
yGL0057	Y55	a/x	lys2Δ/" hoΔ::LYS2/" ura3Δ0/" YCR043C::NatMX4/YCR043C::HPHMX4 spo11Δ::KANMX/"	Murray
yGL0340	Y55	a/x	lys2Δ/" hoΔ::LYS2/" ura3Δ0/" his3Δ::3xHA/" LEU2/leu2Δ::3xHA TRP1/trp1::3xHA YCR043C/YCR043C::NatMX4	Murray
yGL0341	Y55	a/x	lys2Δ/" hoΔ::LYS2/" ura3Δ0/" his3Δ::3xHA/" LEU2/leu2Δ::3xHA TRP1/trp1::3xHA YCR043C/YCR043C::NatMX4 clb4Δ::BLE/"	Murray
yGL0342	Y55	a/x	lys2Δ/" hoΔ::LYS2/" ura3Δ0/" his3Δ::3xHA/" LEU2/leu2Δ::3xHA TRP1/trp1::3xHA YCR043C/YCR043C::NatMX4 spo11Δ::KANMX/"	Murray
yGL0344	Y55	a/x	lys2Δ/" hoΔ::LYS2/" ura3Δ0/" his3Δ::3xHA/" LEU2/leu2Δ::3xHA TRP1/trp1::3xHA YCR043C/YCR043C::NatMX4 clb4Δ::BLE/" spo11Δ::KANMX/"	Murray
yGL0448	SK1	a/x	ho::LYS2/" lys2/" ura3/" leu2::hisG/" his3::hisG/" trp1::hisG/"	Murray
yGL0449	SK1	a/x	ho::LYS2/" lys2/" ura3/" leu2::hisG/" his3::hisG/" trp1::hisG/" clb4::LEU2/"	Murray
yGL0450	SK1	a/x	ho::LYS2/" lys2/" ura3/" leu2::hisG/" his3::hisG/" trp1::hisG/" spo11Δ::hisG-URA3-hisG/"	Murray
yGL0451	SK1	a/x	ho::LYS2/" lys2/" ura3/" leu2::hisG/" his3::hisG/" trp1::hisG/" clb4::LEU2/" spo11Δ::hisG-URA3-hisG/"	Murray
yGL0123	W303	a/x	BUD4+(S288c)/" ADE2/ade2-1 can1-100/" leu2-3,112/" his3-11;15/" ura3-1/ura3Δ0; TRP1/trp1-1; LYS2/lys2Δ:PrFUS1-ymNeonGreen-TrFUS1	Murray
yGL0160	W303	a/x	can1-100/" leu2-3,112/" his3-11,15/" BUD4-S288C/" pSTE5-URA3/" clb4Δ::BLE/" YCR043C::NatMX4/YCR043C::HphMX4	Murray
yGL0003	W303	a/x	can1-100/" leu2-3,112/" his3-11,15/" ura3Δ0/" BUD4-S288C/" spo11Δ::kanMX/"	Murray
yGL0170	W303	a/x	can1-100/" leu2-3,112/" his3-11,15/" BUD4-S288C/" pSTE5-URA3/" clb4Δ::BLE/" spo11Δ::KlpTEF-KAN/" YCR043C::NatMX4/YCR043C::HphMX4	Murray
yGL0477	SK1	a/x	ho::LYS2/" lys2Δ/" his3::hisG/" trp1::hisG/" ura3::pGPD1-GAL4(848).ER::URA3/" GAL-NDT80::TRP1/" leu2::hisG/leu2::pURA3-TetR-GFP::LEU2 CENV/CENV::TetOx224::HIS3	Murray
yGL0475	SK1	a/x	ho::LYS2/" lys2Δ/" his3::hisG/" trp1::hisG/" ura3::pGPD1-GAL4(848).ER::URA3/" GAL-NDT80::TRP1/" leu2::hisG/leu2::pURA3-TetR-GFP::LEU2 CENV/CENV::TetOx224::HIS3 clb4::LEU2/"	Murray
yGL0349	Y55	a/x	lys2Δ/" hoΔ::LYS2/" ura3Δ0/" his3Δ::3xHA/" leu2Δ::3xHA/" trp1Δ::3xHA/" mad2Δ::TRP1/"	Murray
yGL0350	Y55	a/x	lys2Δ/" hoΔ::LYS2/" ura3Δ0/" his3Δ::3xHA/" leu2Δ::3xHA/" trp1Δ::3xHA/" mad2Δ::TRP1/" clb4Δ::BLE/"	Murray
yGL0492	Y55	a/x	lys2Δ/" hoΔ::LYS2/" ura3Δ0/" YCR043C/YCR043C::HPHMX4 spo13Δ::NatMX4/" LEU2/leu2Δ::3xHA	Murray
yGL0447	Y55	a/x	lys2Δ/" hoΔ::LYS2/" ura3Δ0/" leu2Δ::3xHA/" his3Δ::3xHA/his3Δ::pCUP1-GFP-LacI:HIS3 trp1Δ::LacO:TRP1/" spo13Δ::KanMX6/" mad2Δ::TRP1/"	Murray
yGL0388	Y55	a/x	lys2Δ/" hoΔ::LYS2/" ura3Δ0/" YCR043C/YCR043C::HPHMX4 HIS3? LEU2/leu2Δ::3xHA TRP1/trp1Δ::3xHA clb1Δ::URA3MX3repeats/"	Murray
yGL0343	Y55	a/x	lys2Δ/" hoΔ::LYS2/" ura3Δ0/" his3Δ::3xHA/" LEU2/leu2Δ::3xHA TRP1/trp1::3xHA YCR043C/YCR043C::NatMX4 clb3Δ::URA3MX3repeats/"	Murray
yGL0389	Y55	a/x	lys2Δ/" hoΔ::LYS2/" ura3Δ0/" YCR043C/YCR043C::HPHMX4 HIS3? LEU2/leu2Δ::3xHA TRP1/trp1Δ::3xHA clb1Δ::URA3MX3repeats/" clb4Δ::BLE/"	Murray
yGL0345	Y55	a/x	lys2Δ/" hoΔ::LYS2/" ura3Δ0/" his3Δ::3xHA/" LEU2/leu2Δ::3xHA TRP1/trp1::3xHA YCR043C/YCR043C::NatMX4 clb4Δ::BLE/" clb3Δ::URA3MX3repeats/"	Murray
yGL0390	Y55	a/x	lys2Δ/" hoΔ::LYS2/" ura3Δ0/" YCR043C/YCR043C::HPHMX4 HIS3? LEU2/leu2Δ::3xHA TRP1/trp1Δ::3xHA clb1Δ::URA3MX3repeats/" spo11Δ::KlpTEF-KAN/"	Murray
yGL0346	Y55	a/x	lys2Δ/" hoΔ::LYS2/" ura3Δ0/" his3Δ::3xHA/" LEU2/leu2Δ::3xHA TRP1/trp1::3xHA YCR043C/YCR043C::NatMX4 clb3Δ::URA3MX3repeats/" spo11Δ::KANMX/"	Murray
yGL0391	Y55	a/x	lys2Δ/" hoΔ::LYS2/" ura3Δ0/" YCR043C/YCR043C::HPHMX4 HIS3? LEU2/leu2Δ::3xHA TRP1/trp1Δ::3xHA clb1Δ::URA3MX3repeats/" clb4Δ::BLE/" spo11Δ::KlpTEF-KAN/"	Murray
yGL0347	Y55	a/x	lys2Δ/" hoΔ::LYS2/" ura3Δ0/" his3Δ::3xHA/" LEU2/leu2Δ::3xHA TRP1/trp1::3xHA YCR043C/YCR043C::NatMX4 clb4Δ::BLE/" clb3Δ::URA3MX3repeats/" spo11Δ::KANMX/"	Murray
LY9542	Y55	a/x	lys2Δ/" hoΔ::LYS2/" ura3Δ0/" leu2Δ::3xHA/" trp1Δ::3xHA/trp1Δ::LacO:TRP1 his3Δ::3xHA/his3Δ::pCUP1-GFP-LacI:HIS3 SPC42/SPC42-mCherry:hphNT1	Lacefield
LY9361	Y55	a/x	lys2Δ/" hoΔ::LYS2/" ura3Δ0/" leu2Δ::3xHA/" trp1Δ::3xHA/trp1Δ::LacO:TRP1 his3Δ::3xHA/his3Δ::pCUP1-GFP-LacI:HIS3 SPC42/SPC42-mCherry:hphNT1 clb4Δ::BLE/"	Lacefield
LY9464	Y55	a/x	lys2Δ/" hoΔ::LYS2/" ura3Δ0/" leu2Δ::3xHA/" trp1Δ::3xHA/trp1Δ::LacO:TRP1 his3Δ::3xHA/his3Δ::pCUP1-GFP-LacI:HIS3 SPC42/SPC42-mCherry:hphNT1 spo11Δ::KlpTEF-KAN/"	Lacefield
LY9518	Y55	a/x	lys2Δ/" hoΔ::LYS2/" ura3Δ0/" leu2Δ::3xHA/" trp1Δ::3xHA/trp1Δ::LacO:TRP1 his3Δ::3xHA/his3Δ::pCUP1-GFP-LacI:HIS3 SPC42/SPC42-mCherry:hphNT1 clb4Δ::BLE/" spo11Δ::KlpTEF-KAN/"	Lacefield
LY9981	Y55	a/x	lys2Δ/" hoΔ::LYS2/" ura3Δ0/" his3Δ::3xHA/" leu2Δ::3xHA/" Spc42-mCherry:hph/SPC42 HTB2-eGFP:TRP1/HTB2	Lacefield
LY9982	Y55	a/x	lys2Δ/" hoΔ::LYS2/" ura3Δ0/" his3Δ::3xHA/" leu2Δ::3xHA/" Spc42-mCherry:hph/SPC42 HTB2-eGFP:TRP1/HTB2 clb4Δ::BLE/"	Lacefield
LY10028	Y55	a/x	lys2Δ/" hoΔ::LYS2/" ura3Δ0/" his3Δ::3xHA/" leu2Δ::3xHA/" Spc42-mCherry:hph/SPC42 HTB2-eGFP:TRP1/HTB2 spo11Δ::KlpTEF-Kan/"	Lacefield
LY9983	Y55	a/x	lys2Δ/" hoΔ::LYS2/" ura3Δ0/" his3Δ::3xHA/" leu2Δ::3xHA/" Spc42-mCherry:hph/SPC42 HTB2-eGFP:TRP1/HTB2 clb4Δ::BLE/" spo11Δ::KlpTEF-Kan/"	Lacefield
